# Simultaneous polyclonal antibody sequencing and epitope mapping by cryo electron microscopy and mass spectrometry – a perspective

**DOI:** 10.1101/2024.06.21.600107

**Authors:** Douwe Schulte, Marta Šiborová, Lukas Käll, Joost Snijder

## Abstract

Antibodies are a major component of adaptive immunity against invading pathogens. Here we explore possibilities for an analytical approach to characterize the antigen-specific antibody repertoire directly from the secreted proteins in convalescent serum. This approach aims to perform simultaneous antibody sequencing and epitope mapping using a combination of single particle cryo-electron microscopy (cryoEM) and bottom-up proteomics techniques based on mass spectrometry (LC-MS/MS). We evaluate the performance of the deep-learning tool ModelAngelo in determining *de novo* antibody sequences directly from reconstructed 3D volumes of antibody-antigen complexes. We demonstrate that while map quality is a critical bottleneck, it is possible to sequence antibody variable domains from cryoEM reconstructions with accuracies of up to 80-90%. While the rate of errors exceeds the typical levels of somatic hypermutation, we show that the ModelAngelo-derived sequences can be used to assign the used V-genes. This provides a functional guide to assemble *de novo* peptides from LC-MS/MS data more accurately and improves the tolerance to a background of polyclonal antibody sequences. Following this proof-of-principle, we discuss the feasibility and future directions of this approach to characterize antigen-specific antibody repertoires.
