## Supplementary Table S2 for "Simultaneous polyclonal antibody sequencing and epitope mapping by cryo electron microscopy and mass spectrometry – a perspective"

### Sheet: Sheet1
EMDB	species	nominal FSC resolution (Å)	HC (alignment score)	LC (alignment score)
7896	rabbit	4.71	0	0
20396	macaque	3.87	297	93
22938	macaque	4	0	0
22939	macaque	4.1	0	0
22940	macaque	3.6	0	69
23223	macaque	3.4	54	91
23224	macaque	3.6	20	19
23225	macaque	3.6	0	49
23226	macaque	3.8	0	0
23227	macaque	3.3	170	214
23228	macaque	3.7	65	0
23229	macaque	3.4	75	121
23230	macaque	4.6	0	0
23231	macaque	4.2	0	35
23232	macaque	3.66	204	0
23233	macaque	4.3	28	25
23234	macaque	4.5	18	21
23235	macaque	4.3	24	21
23236	macaque	3.7	77	55
23237	macaque	4.5	0	23
23238	macaque	4.1	0	50
23239	macaque	3	52	24
23240	macaque	4.2	29	48
23242	macaque	3.8	20	52
23243	macaque	4.5	19	19
23779	macaque	3.6	0	0
24968	human	3.3	22	0
24969	human	4.7	24	21
24970	human	4.2	19	58
24989	human	3.1	0	42
24990	human	3.2	114	53
24991	human	3	111	65
24992	human	3	239	195
24995	human	5	0	27
24996	human	3.6	0	50
24997	human	4.2	0	23
24998	human	4.3	0	33
24999	human	4.4	0	57
25000	human	4.1	0	41
26786	dog	3.8	24	57
26787	dog	3.7	28	29
26788	dog	3.6	20	46
26789	dog	3	45	122
26790	dog	3	19	38
41472	human	2.9	0	56
41473	human	2.8	28	54
